# Transcriptomic regulation of juvenile-to-adult vegetative phase transition in grapevine

**DOI:** 10.1101/2024.12.29.630313

**Authors:** Yolanda Ferradás, Carolina Royo, José Miguel Martínez-Zapater, Diego Lijavetzky

**Affiliations:** Departamento de Biología Funcional, Universidade de Santiago de Compostela, Santiago de Compostela, Spain; Instituto de Ciencias de la Vid y del Vino, ICVV, CSIC - Universidad de La Rioja - Gobierno de La Rioja, Logroño 26007, La Rioja, Spain; Instituto de Biología Agrícola de Mendoza (IBAM, CONICET-UNCUYO), Almirante Brown 500, M5528AHB. Chacras de Coria, Mendoza, Argentina

**Author notes:** Both authors contributed equally to the work (Yolanda Ferradás, Carolina Royo).

**Keywords:** Grapevine, Juvenile-to-adult phase change, Flowering transition, Tendril development, miRNA, Transcriptomic analysis

## Abstract

Plants go through two distinct stages in their vegetative phase, with the juvenile stage being characterized by a lack of maturity to respond to flowering induction stimuli and the adult stage marked by the presence of this capacity. Phase transition has been extensively analysed in herbaceous species such as Arabidopsis and maize, where the sequential activity of miR156 and miR172 in the control of the juvenile to adult phase transition has been determined. Contrarily, little is known about most woody perennial crops, where phase transition appears to be dissociated, with a first transition from juvenile to adult vegetative state in the first year and a subsequent induction to flower in later years under flowering-inductive environmental conditions. This significantly extended vegetative phase makes fruit production depend on the grafting of adult vegetative materials. A particular aspect of grapevine vegetative phase transition is that it is marked by the differentiation of tendrils, a modified sterile reproductive organ adapted to climbing, which is continuously generated with different patterns in different *Vitis* species. When the grapevine plant reaches flowering inductive condition in later years, it produces inflorescences in place of some tendrils. As a first step to understand the regulation of phase change in grapevine, we have performed a detailed gene expression analysis of the juvenile-to-adult phase transition during the development of grapevine plantlets grown from seeds. The RNA-seq analysis demonstrated that miR156 was significantly repressed in the grapevine’s adult phase, where the appearance of tendrils acts as a marker of the transition. Consistent with the results reported in other species, we observed the activation of several *SPL* genes, known to be targets of miR156, providing evidence for the conservation of the miR156-SPLs regulatory module in grapevine. However, no variation was detected in the expression of miR172 and *TPS* genes were found downregulated, two key determinants in the transition to flowering in other species. This could be explained considering that grapevines do not flower during the first years of growth. Interestingly, we were able to observe the overexpression of several genes known to be involved in the establishment of flower meristem identity, which in the case of grape had also been detected along tendril development, consistent with the proposed common ontogenetic origin of tendrils and inflorescences in the *Vitaceae* family.
