## Supplementary Table 1 for "Transcriptomic regulation of juvenile-to-adult vegetative phase transition in grapevine"

### Sheet: Hoja1
RT-qPCR & Stem-loop primers
Name	Gene ID	Sequence (5'->3')
VviUBI_F	Vitvi16g01364	AGTAGATGACTGGATTGGAGGT
VviUBI_R		GAGTATCAAAACAAAAGCATCG
VviSPL4_F	Vitvi19g00200	GGTCTGTGAGGTTCATGCCA
VviSPL4_R		GCCTGACCCTTCTGCATTCT
VviSPL9_F	Vitvi08g01720	CCCAACAGAGTGGAAGGCAA
VviSPL9_R		GCAAAACACAAGATCAGGAGGT
VviAP1_F	Vitvi01g00008	GTGGCACAGCAGACACATTG
VviAP1_R		CAAGCGTAAGGTCCAGCTCA
Rv_universal		GTGCAGGGTCCGAGGT
vvi-miR172c-RT	*	GTCGTATCCAGTGCAGGGTCCGAGGTATTCGCACTGGATACGACCTGCAG
vvi-miR172c-Fw		TGGCGGGAATCTTGATGATG
vvi-miR156f-RT	*	GTCGTATCCAGTGCAGGGAGGGAGGTATTCGCACTGGATACGACGTGCTC
vvi-miR156f-Fw		CGGCGGTTGACAGAAGATAGA
vvi-miR159c-RT	*	GTCGTATCCAGTGCAGGGTCCGAGGTATTCGCACTGGATACGACGCTCTA
vvi-miR159c-Fw		GACCGCTTTGGATTGAAGGGA
*Sequences of these three miRNAs are not annotated in the PN40024 (see Results in main text)
