## Supplementary Table 2 for "Transcriptomic regulation of juvenile-to-adult vegetative phase transition in grapevine"

### Sheet: Hoja1
geneID	Annotation	Chr	Start	End	Strand
vvi-MIR156a	miRBAse	chr19	8941478	8942611	-
vvi-MIR156b	miRBAse	chr04	5330372	5331115	-
vvi-MIR156c	miRBAse	chr04	843498	844077	-
vvi-MIR156d	Vitvi11g04173	chr11	7925216	7926389	-
vvi-MIR156e	miRBAse	chr11	1503592	1504518	-
vvi-MIR156f	miRBAse	chr14	27000940	27003930	+
vvi-MIR156g	MSTRG.16583	chr17	3833115	3833973	-
vvi-MIR156h	miRBAse	chr12	4108571	4108798	+
vvi-MIR156i	miRBAse	chr14	19436973	19437151	+
vvi-MIR172a	miRBAse	chr06	17599338	17599447	+
vvi-MIR172b	miRBAse	chr13	6277462	6277579	+
vvi-MIR172c	miRBAse	chr13	3318116	3318253	+
vvi-MIR172d	miRBAse	chr08	12667173	12667281	+
vvi-MIR159a-b	miRBAse	chr15	20248380	20248564	+
vvi-MIR159c	miRBAse	chr17	3397401	3398683	+
