## Supplementary Table 3 for "Transcriptomic regulation of juvenile-to-adult vegetative phase transition in grapevine"

### Sheet: Genes SPL
Gene ID	Chromosome	Symbol	NCBI ID
Vitvi05g00245	chr05	SPL01_1	XM_002274898.3
Vitvi07g00491	chr07	SPL01_2	XM_010654006.2
Vitvi12g00280	chr12	SPL01_5	XM_002275692.4
Vitvi01g01660	chr01	SPL02	XM_002271276.4
Vitvi19g00200	chr19	SPL04	XM_002282562.4
Vitvi17g00473	chr17	SPL06_2	XM_010665168.2
Vitvi01g01837	chr01	SPL06_3	XM_010651729.2
Vitvi15g00619	chr15	SPL07_1	XM_010663045.2
Vitvi05g00376	chr05	SPL07_2	XM_002277003.3
Vitvi15g00620	chr15	SPL08	XM_003633858.3
Vitvi08g01720	chr08	SPL09	XM_034838403.1
Vitvi11g00909	chr11	SPL10	NM_001281264.1
Vitvi17g00100	chr17	SPL13	XM_002280124.3
Vitvi18g00027	chr18	SPL14	XM_002273748.2
Vitvi01g01678	chr01	SPL16	XM_010657827.2
Vitvi14g01524	chr14	SPL18	XM_010662438.2
